# LRRK2 regulates ArfGAP1 membrane localization, activity and neuronal toxicity via phosphorylation within its lipid-sensing ALPS2 motif

**DOI:** 10.64898/2026.01.12.699049

**Authors:** Md. Shariful Islam, Valentin Cóppola-Segovia, Alessandra Musso, Darren J. Moore

**Affiliations:** Department of Neurodegenerative Science, Van Andel Institute, Grand Rapids, Michigan 49503, United States; Laboratory of Molecular Neurodegenerative Research, Brain Mind Institute, Swiss Federal Institute of Technology (EPFL), 1015 Lausanne, Switzerland

## Abstract

Mutations in the *leucine-rich repeat kinase 2* (*LRRK2*) gene cause late-onset, autosomal dominant Parkinson’s disease (PD). *LRRK2* encodes a multi-domain protein containing a Roc GTPase domain and a serine/threonine-directed protein kinase domain, with PD-linked mutations known to enhance LRRK2 kinase activity and neuronal toxicity. Our previous studies identified the Golgi protein, ADP-Ribosylation Factor GTPase-Activating Protein 1 (ArfGAP1), as a novel modifier of LRRK2-induced cellular toxicity, where it can serve as a GAP-like protein and a robust kinase substrate of LRRK2. Here, we further explore the phosphorylation of ArfGAP1 by LRRK2 and its functional consequences. LRRK2 mediates the robust phosphorylation of ArfGAP1 within its lipid-sensing ALPS2 motif at residues Ser284, Thr291 and Thr292. We mutated these three phosphorylation sites, either alone or combined, to create hydrophobic phospho-null or charged phospho-mimicking versions of ArfGAP1. We find that modulating ArfGAP1 phosphorylation impairs its normal capacity to induce Golgi fragmentation upon overexpression in neural cells. Blocking phosphorylation impairs ArfGAP1-induced neurite outgrowth inhibition in primary neurons and protects against the neurotoxic effects of PD-linked G2019S LRRK2. ArfGAP1 interactome analysis in neural cells identifies 114 putative interacting proteins with a proportion of these unexpectedly localized to mitochondria, including the outer membrane proteins Voltage-Dependent Anion Channel (VDAC) 1-3. An ArfGAP1 triple phospho-mimic displays an increased interaction with mitochondrial VDACs owing to the redistribution of ArfGAP1 from the *cis*-Golgi to the cytoplasm. Promoting ArfGAP1 phosphorylation also blocks the formation of Golgi-derived vesicles following mild ER stress. Our data provides evidence for a complex functional interaction between LRRK2 and ArfGAP1 that serves to regulate ArfGAP1 subcellular localization, protein interactions, activity and neuronal toxicity via LRRK2-mediated phosphorylation of its membrane-binding ALPS2 motif. Our findings support additional validation of ArfGAP1 as a putative therapeutic target for modulating *LRRK2*-linked PD.
