## Supplementary material for "LRRK2 regulates ArfGAP1 membrane localization, activity and neuronal toxicity via phosphorylation within its lipid-sensing ALPS2 motif": Table S1

### Sheet: Interacting partners
Intensity ArfGAP1_1	Intensity ArfGAP1_2	Intensity ArfGAP1_3	Protein IDs	Intensity ArfGAP1_Norm_1	Intensity ArfGAP1_2	Intensity ArfGAP1_Norm_3	Intensity EV_1	Intensity EV_2	Intensity EV_3	Log2_(ArfGAP1/Ctrl)_1	Log2_(ArfGAP1/Ctrl)_2	Log2_(ArfGAP1/Ctrl_3	Protein names	Gene names	Mol. weight [kDa]	Sequence length	Sequence coverage ArfGAP1_1 [%]	Sequence coverage ArfGAP1_2 [%]	Sequence coverage ArfGAP1_3 [%]	Sequence coverage EV_1 [%]	Sequence coverage EV_2 [%]	Sequence coverage EV_3 [%]
NaN	27.6709	23.994	C9JRZ6;Q9NX63;F8WAR4;A0A286YEX5	#VALUE!	27.6709	26.874	NaN	NaN	NaN				MICOS complex subunit MIC19	CHCHD3	26.753	232	0	23.7	21.1	0	0	0
NaN	25.9086	21.7036	Q71U36;P0DPH8;P0DPH7;Q6PEY2;F8VQQ4	#VALUE!	25.9086	24.5836	NaN	NaN	NaN				Tubulin alpha-1A chain;Tubulin alpha-3E chain	TUBA1A;TUBA3E	50.135	451	38.8	36.8	43	46.6	22.4	26.2
NaN	24.6238	23.763	A0A0A0MRJ6;H7BY58;P22061;F6S8N6;F8WDT3;F8WAV5;F8WAX2;H7C4X2;C9J0F2	#VALUE!	24.6238	26.643	24.1776	NaN	23.3158			3.32728	Protein-L-isoaspartate O-methyltransferase;Protein-L-isoaspartate(D-aspartate) O-methyltransferase	PCMT1	30.315	285	3.2	6	9.1	14	0	9.1
33.8526	36.3269	33.4416	Q62848;Q8N6T3;E5RHC5;F8W1U7;F8VWB3;E5RGL6;E5RHT6;E5RIU2;F8VWH9;E5RHH7	36.3226	36.3269	36.3216	NaN	NaN	NaN				ADP-ribosylation factor GTPase-activating protein 1	Arfgap1	45.442	415	63.6	64.1	67.7	8.2	0	8.2
30.1873	31.1594	28.5016	Q53H96;A0A0A0MQS1;B5MD87;F8WEI0	32.6573	31.1594	31.3816	NaN	NaN	NaN				Pyrroline-5-carboxylate reductase 3;Pyrroline-5-carboxylate reductase	PYCRL	28.663	274	52.6	48.9	52.6	0	0	0
26.4114	29.3213	NaN	Q96HS1;F5GXG4	28.8814	29.3213	#VALUE!	NaN	NaN	NaN				Serine/threonine-protein phosphatase PGAM5, mitochondrial	PGAM5	32.004	289	20.8	61.2	2.4	0	0	0
25.7295	30.9665	NaN	Q9NVI7	28.1995	30.9665	#VALUE!	NaN	NaN	NaN				ATPase family AAA domain-containing protein 3A	ATAD3A	71.368	634	11.7	33.8	3.8	0	0	0
25.3418	30.9961	24.4537	P01701	27.8118	30.9961	27.3337	NaN	NaN	23.8844			3.44932	Ig lambda chain V-I region NEW		12.249	117	11.1	11.1	11.1	0	0	10.3
25.1397	28.0222	22.329	P48444;B0YIW6;Q6P1Q5;E9PK34	27.6097	28.0222	25.209	NaN	NaN	NaN				Coatomer subunit delta	ARCN1	57.21	511	6.7	18.4	4.7	0	0	0
25.0733	28.8715	23.6212	Q9Y678;H0Y8X7	27.5433	28.8715	26.5012	NaN	NaN	NaN				Coatomer subunit gamma-1	COPG1	97.717	874	1.9	18.4	2.3	0	0	0
24.2476	NaN	24.5494	P01709;P01706	26.7176	NaN	27.4294	NaN	NaN	25.2304			2.19899	Ig lambda chain V-II region MGC;Ig lambda chain V-II region BOH		12.382	118	11	10.2	11	10.2	10.2	11
23.9582	24.6938	NaN	P52292;J3QL07;J3QLL0;J3KS65	26.4282	24.6938	#VALUE!	NaN	NaN	NaN				Importin subunit alpha-1	KPNA2	57.861	529	4	2.8	0	0	0	0
23.7923	NaN	22.0728	P60468	26.2623	NaN	24.9528	NaN	NaN	NaN				Protein transport protein Sec61 subunit beta	SEC61B	9.9743	96	15.6	15.6	15.6	0	0	0
23.7263	27.679	NaN	P35606;D6R997;D6RBZ7;D6RCL6;D6RBG7;D6RBT6;H0Y938	26.1963	27.679	#VALUE!	NaN	NaN	NaN				Coatomer subunit beta	COPB2	102.49	906	2.1	10.6	1.1	0	0	0
23.5688	25.2432	NaN	G3V438;O95433;H0YJ63;H0YJU2;H0YJG7	26.0388	25.2432	#VALUE!	NaN	NaN	NaN				Activator of 90 kDa heat shock protein ATPase homolog 1	AHSA1	22.978	203	5.4	10.8	0	0	0	0
23.4996	NaN	23.4035	K7EKG4;K7EJ57;O96008	25.9696	NaN	26.2835	NaN	NaN	NaN				Mitochondrial import receptor subunit TOM40 homolog	TOMM40	18.171	168	5.4	0	5.4	0	0	0
23.3889	26.1913	NaN	O60884;A0A087WT48	25.8589	26.1913	#VALUE!	NaN	NaN	NaN				DnaJ homolog subfamily A member 2	DNAJA2	45.745	412	3.2	14.6	0	0	0	0
22.9408	NaN	21.9289	Q86WV2;H3BPG0;H3BN72;H3BNV9;P13073	25.4108	NaN	24.8089	NaN	NaN	NaN				Cytochrome c oxidase subunit 4 isoform 1, mitochondrial	COX4I1	9.2906	83	13.3	0	13.3	13.3	0	0
22.9115	26.9268	NaN	Q9P035;H3BPZ1;H3BS72	25.3815	26.9268	#VALUE!	NaN	NaN	NaN				Very-long-chain (3R)-3-hydroxyacyl-CoA dehydratase 3	HACD3	43.159	362	2.2	11.9	0	0	0	0
22.6899	29.3997	23.7841	P53618;E9PP73;E9PP63;E9PKQ1	25.1599	29.3997	26.6641	NaN	NaN	NaN				Coatomer subunit beta	COPB1	107.14	953	1	19.5	6.5	0	0	0
22.6883	26.0493	NaN	K7EMV3;B4DEB1;K7EK07;K7ES00;Q71DI3;Q16695;P84243;P68431;K7EP01;Q5TEC6;Q6NXT2	25.1583	26.0493	#VALUE!	NaN	NaN	NaN				Histone H3;Histone H3.2;Histone H3.1t;Histone H3.3;Histone H3.1;Histone H3.3C	H3F3B;H3F3A;HIST2H3A;HIST3H3;HIST1H3A;HIST2H3PS2;H3F3C	10.334	92	7.6	19.6	0	0	0	0
22.5797	24.7792	NaN	Q5HY57;P50402	25.0497	24.7792	#VALUE!	NaN	NaN	NaN				Emerin	EMD	24.938	219	10	17.8	0	0	0	0
22.5086	22.5889	NaN	A0A087WXQ5;K7EJM5;A0A087WV68;A0A087WX29;K7EN94;B1AKP7;G3V162;A0A087X260;A0A087WYY0;Q13148;A0A087WW61;A0A087WX67;A0A087WXV3	24.9786	22.5889	#VALUE!	NaN	NaN	NaN				TAR DNA-binding protein 43	TARDBP	22.837	200	4.5	6	0	0	0	0
22.2055	27.3758	NaN	A0A0U1RR32;A0A0U1RRH7;Q99878;Q96KK5;Q9BTM1;Q16777;Q93077;Q7L7L0;Q6FI13;P20671;P0C0S8;P04908;H0YFX9;C9J0D1;Q71UI9;P0C0S5;Q8IUE6;Q96QV6;P16104	24.6755	27.3758	#VALUE!	NaN	NaN	NaN				Histone H2A type 1-J;Histone H2A type 1-H;Histone H2A.J;Histone H2A type 2-C;Histone H2A type 1-C;Histone H2A type 3;Histone H2A type 2-A;Histone H2A type 1-D;Histone H2A type 1;Histone H2A type 1-B/E;Histone H2A;Histone H2A.V;Histone H2A.Z;Histone H2A type 2-B;Histone H2A type 1-A;Histone H2AX	HIST1H2AJ;HIST1H2AH;H2AFJ;HIST2H2AC;HIST1H2AC;HIST3H2A;HIST2H2AA3;HIST1H2AD;HIST1H2AG;HIST1H2AB;H2AFV;H2AFZ;HIST2H2AB;HIST1H2AA;H2AFX	18.481	169	5.3	16.6	0	0	0	0
22.2055	23.482	NaN	P49674;H0Y5S9;H0Y682;H0Y645;B0QY35;B0QY34;H7BYT1;P48730	24.6755	23.482	#VALUE!	NaN	NaN	NaN				Casein kinase I isoform epsilon;Casein kinase I isoform delta	CSNK1E;CSNK1D	47.315	416	3.1	2.6	0	0	0	0
21.9238	27.494	NaN	P33993;C9J8M6	24.3938	27.494	#VALUE!	NaN	NaN	NaN				DNA replication licensing factor MCM7	MCM7	81.307	719	1	14.5	0	0	0	0
21.8097	24.9291	21.054	O95782;O94973;A0A0G2JQM1;A0A0G2JS82;M0R2D9;E9PR62;E9PPY8;A0A0G2JS17;A0A0G2JQT9;H0YDE9;H0YEG0;A0A0G2JRF9;A0A0G2JQA4	24.2797	24.9291	23.934	NaN	NaN	NaN				AP-2 complex subunit alpha-1;AP-2 complex subunit alpha-2	AP2A1;AP2A2	107.54	977	1.8	5.7	0.9	0	0	0
21.7807	29.2879	21.0512	P53621	24.2507	29.2879	23.9312	NaN	NaN	NaN				Coatomer subunit alpha;Xenin;Proxenin	COPA	138.34	1224	0.9	22	1	0	0	0
21.5715	24.2808	NaN	Q9H9B4;D6RFI0;S4R2X2	24.0415	24.2808	#VALUE!	NaN	NaN	NaN				Sideroflexin-1	SFXN1	35.619	322	3.1	13	0	0	0	0
21.5638	23.0287	NaN	J3KQ69;P25205	24.0338	23.0287	#VALUE!	NaN	NaN	NaN				DNA replication licensing factor MCM3	MCM3	91.929	818	1.6	1	0	0	0	0
21.4364	23.5561	NaN	P08574	23.9064	23.5561	#VALUE!	NaN	NaN	NaN				Cytochrome c1, heme protein, mitochondrial	CYC1	35.422	325	2.2	6.2	0	0	0	0
21.1812	NaN	20.752	O00264	23.6512	NaN	23.632	NaN	NaN	NaN				Membrane-associated progesterone receptor component 1	PGRMC1	21.671	195	14.9	0	4.6	0	0	0
NaN	28.2882	22.1304	P12236	#VALUE!	28.2882	25.0104	22.3425	22.8136	NaN		5.47452		ADP/ATP translocase 3;ADP/ATP translocase 3, N-terminally processed	SLC25A6	32.866	298	17.4	41.6	20.8	20.1	11.7	10.1
25.7354	29.9887	NaN	Q5T9A4;J3QSF3	28.2054	29.9887	#VALUE!	NaN	25.3784	NaN		4.61039		ATPase family AAA domain-containing protein 3B	ATAD3B	72.572	648	12	33.3	1.7	0	1.1	0
NaN	26.0264	23.1777	J3KT73;J3QL01;P63173;J3KSP2	#VALUE!	26.0264	26.0577	23.4804	25.5887	23.5688		0.43775	2.48887	60S ribosomal protein L38	RPL38	7.5649	64	0	39.1	20.3	39.1	39.1	20.3
25.406	30.8698	25.7272	B9A067;Q16891;C9J406;H7C463;A0A087WYS0;D6RAW4	27.876	30.8698	28.6072	22.9877	NaN	NaN	4.88829			MICOS complex subunit MIC60	IMMT	78.973	711	4.6	42.6	15.3	1.5	0	0
24.0334	24.0166	NaN	F8VPD4;P27708;H7C2E4	26.5034	24.0166	#VALUE!	21.9549	NaN	NaN	4.54849			CAD protein;Glutamine-dependent carbamoyl-phosphate synthase;Aspartate carbamoyltransferase;Dihydroorotase	CAD	236.02	2162	1	0.6	0	1.1	0	0
25.3038	28.7712	NaN	I3L1P8;Q02978	27.7738	28.7712	#VALUE!	23.2648	NaN	NaN	4.50897			Mitochondrial 2-oxoglutarate/malate carrier protein	SLC25A11	32.182	296	8.4	33.4	0	5.4	0	0
27.2914	25.326	21.3449	P50991	29.7614	25.326	24.2249	25.4002	NaN	NaN	4.36126			T-complex protein 1 subunit delta	CCT4	57.924	539	18.2	3	3.7	23.6	0	0
26.4369	23.2761	21.674	Q99832;F8WAM2	28.9069	23.2761	24.554	24.7332	NaN	NaN	4.17368			T-complex protein 1 subunit eta	CCT7	59.366	543	12.9	1.8	3.5	7	0	0
22.4435	27.7659	NaN	Q9Y277;E5RFP6;E5RJN6;E5RHZ6;E5RFL1;E5RHE1;E5RK27	24.9135	27.7659	#VALUE!	20.891	NaN	NaN	4.02245			Voltage-dependent anion-selective channel protein 3	VDAC3	30.658	283	3.9	15.9	0	4.9	0	0
23.5985	24.909	NaN	Q9Y265;E7ETR0;H7C4G5	26.0685	24.909	#VALUE!	22.0575	NaN	NaN	4.01107			RuvB-like 1	RUVBL1	50.227	456	5.3	15.8	0	2.9	0	0
26.6812	28.1007	23.3644	J3KPX7;Q99623;F5GY37;F5H3X6;F5GWA7;F5H2D2;F5H0C5	29.1512	28.1007	26.2444	25.1989	NaN	NaN	3.95236			Prohibitin-2	PHB2	33.239	298	18.8	27.5	13.8	14.4	0	0
24.7596	27.1837	NaN	H3BRG4;P22695;H3BSJ9;H3BP04;H3BUE4;H3BUI9;A0A087WVZ4	27.2296	27.1837	#VALUE!	23.3203	NaN	NaN	3.90933			Cytochrome b-c1 complex subunit 2, mitochondrial	UQCRC2	44.634	412	7.5	25.7	0	9	0	0
24.6961	25.496	NaN	G3V576;G3V4W0;B4DY08;B2R5W2;G3V4C1;G3V2Q1;P07910;G3V2H6;G3V4M8;G3V5X6;G3V3K6;G3V251;B4DSU6;G3V555;G3V575;G3V5V7;G3V2D6;A0A0G2JPF8;A0A0G2JNQ3;P0DMR1;O60812;B7ZW38;B2RXH8	27.1661	25.496	#VALUE!	23.5453	NaN	NaN	3.62081			Heterogeneous nuclear ribonucleoproteins C1/C2	HNRNPC	25.256	231	9.5	10	0	10	0	0
25.8669	NaN	20.3828	Q14974;J3QR48;J3KTM9;J3QKQ5	28.3369	NaN	23.2628	24.7428	NaN	NaN	3.59408			Importin subunit beta-1	KPNB1	97.169	876	7.2	0	1.7	6.6	0	0
22.1531	24.8122	NaN	P04843;F8WF32;B7Z4L4	24.6231	24.8122	#VALUE!	21.0354	NaN	NaN	3.58777			Dolichyl-diphosphooligosaccharide--protein glycosyltransferase subunit 1	RPN1	68.569	607	1.6	8.7	0	2	0	0
28.5686	31.3037	27.0071	P05141;Q9H0C2	31.0386	31.3037	29.8871	27.4938	25.4334	25.4314	3.54482	5.87025	4.45569	ADP/ATP translocase 2;ADP/ATP translocase 2, N-terminally processed	SLC25A5	32.852	298	28.5	30.5	23.8	26.5	10.4	14.4
25.8647	24.2699	NaN	B4DUR8;P49368;E9PRC8;Q5SZX6	28.3346	24.2699	#VALUE!	24.8448	NaN	NaN	3.48986			T-complex protein 1 subunit gamma	CCT3	55.674	500	15	4.4	0	6.2	0	0
24.666	NaN	21.9672	Q01469;I6L8B7	27.136	NaN	24.8472	23.7203	NaN	22.4791	3.41576		2.36814	Fatty acid-binding protein, epidermal	FABP5	15.164	135	6.7	0	6.7	13.3	0	17
26.2936	29.2187	24.6301	A0A0A0MR02;P45880;Q5JSD2;Q5JSD1	28.7636	29.2187	27.5101	25.3547	NaN	NaN	3.40892			Voltage-dependent anion-selective channel protein 2	VDAC2	30.348	282	22.7	30.9	18.4	17.7	0	0
25.6729	26.0561	22.4933	P21796;C9JI87	28.1429	26.0561	25.3733	24.803	NaN	NaN	3.33985			Voltage-dependent anion-selective channel protein 1	VDAC1	30.772	283	27.6	12.7	4.2	16.6	0	0
27.1932	24.0599	24.1024	P00338;F5GYU2;F5GXY2;F5GXH2;F5H8H6;F5GXC7;F5GWW2;F5GXU1;F5GZQ4;F5H5J4;F5H6W8	29.6632	24.0599	26.9824	26.3831	NaN	NaN	3.28011			L-lactate dehydrogenase A chain	LDHA	36.688	332	26.8	6.6	16	20.8	3.6	3.6
22.4496	26.187	NaN	P49411	24.9196	26.187	#VALUE!	21.6543	NaN	NaN	3.2654			Elongation factor Tu, mitochondrial	TUFM	49.541	452	5.1	7.3	0	6.9	0	0
22.5212	24.1588	NaN	H7C0C1;P48047;H7C086	24.9912	24.1588	#VALUE!	21.8861	NaN	NaN	3.1051			ATP synthase subunit O, mitochondrial	ATP5O	26.799	242	8.3	9.5	0	4.5	0	0
24.5322	22.6521	NaN	P30048	27.0022	22.6521	#VALUE!	23.9051	NaN	NaN	3.09711			Thioredoxin-dependent peroxide reductase, mitochondrial	PRDX3	27.692	256	7	4.7	0	7.4	0	0
25.9344	23.5242	NaN	P06748;E5RI98	28.4044	23.5242	#VALUE!	25.3169	23.9765	NaN	3.08748	-0.45229		Nucleophosmin	NPM1	32.575	294	3.7	7.1	0	3.1	3.1	0
23.7097	25.5031	NaN	Q9Y230;X6R2L4;M0R0Y3;M0R0Z0;A0A1W2PS48;M0QXI6	26.1797	25.5031	#VALUE!	23.1248	NaN	NaN	3.05482			RuvB-like 2	RUVBL2	51.156	463	7.6	9.9	0	5	0	0
26.9896	24.7442	21.621	P50990;H7C4C8;H7C2U0	29.4596	24.7442	24.501	26.4161	NaN	NaN	3.04343			T-complex protein 1 subunit theta	CCT8	59.62	548	19.9	6.9	4.6	21.5	0	0
29.1854	28.2073	25.0937	P13639	31.6554	28.2073	27.9737	28.613	22.8852	21.0497	3.04242	5.32204	6.92397	Elongation factor 2	EEF2	95.337	858	29.1	20.2	12.9	33.7	1.3	2.6
28.3396	24.7429	21.6302	P60174;U3KPZ0;U3KQF3;U3KPS5	30.8096	24.7429	24.5102	27.8384	NaN	NaN	2.97116			Triosephosphate isomerase	TPI1	30.791	286	44.4	8.7	4.2	64	0	4.2
29.9742	27.0968	24.3259	P06733;A0A2R8Y6G6;K7EM90;A0A2R8YEM5;A0A2R8Y879;K7ERS8;A0A2R8Y798;A0A2R8YEG5;P13929;P09104;A0A2R8Y6I8;E5RI09;E5RG95;K7EPM1;K7EKN2;E5RGZ4;F5H0C8;F5H1C3	32.4442	27.0968	27.2059	29.4803	NaN	23.7075	2.96386		3.49848	Alpha-enolase	ENO1	47.168	434	45.9	21.4	11.8	65.4	1.8	11.8
24.5916	23.4831	24.0954	H0YMM1;H0YKS4;H0YMD0;H0YMU9;H0YN42;P07355;A6NMY6;H0YKZ7;H0YLV6;H0YMT9;H0YKX9;H0YNP5;H0YM50;H0YKV8;H0YKL9;H0YMW4;H0YLE2;H0YNB8;H0YN52;H0YMD9;H0YKN4;H0YNA0;H0YN28;H0YL33	27.0616	23.4831	26.9754	24.1239	NaN	21.7367	2.93769		5.23865	Annexin;Annexin A2;Putative annexin A2-like protein	ANXA2;ANXA2P2	16.458	149	38.3	6.7	23.5	32.2	0	16.8
24.7805	NaN	22.7745	Q13263;M0R0K9;M0R3C0	27.2505	NaN	25.6545	24.3397	NaN	NaN	2.91078			Transcription intermediary factor 1-beta	TRIM28	88.549	835	4	0	1	6.7	0	0
25.0825	27.7863	23.3712	P35232;C9JW96;C9JZ20;E7ESE2;E9PCW0;D6RBK0	27.5525	27.7863	26.2512	24.6879	NaN	NaN	2.86464			Prohibitin	PHB	29.804	272	14.3	34.6	8.5	15.1	0	0
22.4109	21.9623	NaN	P78527	24.8809	21.9623	#VALUE!	22.0358	NaN	NaN	2.84508			DNA-dependent protein kinase catalytic subunit	PRKDC	469.08	4128	0.5	0.2	0	0.2	0	0
25.7894	24.2733	23.0153	Q15233;C9IZL7;H7C367;C9JYS8;C9J4X2	28.2594	24.2733	25.8953	25.4221	NaN	NaN	2.83731			Non-POU domain-containing octamer-binding protein	NONO	54.231	471	12.1	2.5	5.1	10.2	0	0
25.0543	27.0033	24.3209	F8VVM2;Q00325;F8VWQ0;F8VZL5;F8VWR4	27.5243	27.0033	27.2009	24.699	NaN	22.2508	2.82527		4.95011	Phosphate carrier protein, mitochondrial	SLC25A3	36.161	324	9	12	6.5	8	0	3.7
31.2541	32.0612	29.8658	A0A0G2JIW1;P0DMV9;P0DMV8;V9GZ37	33.7241	32.0612	32.7458	30.9085	29.634	28.9053	2.81563	2.42723	3.84058	Heat shock 70 kDa protein 1B;Heat shock 70 kDa protein 1A	HSPA1B;HSPA1A	70.108	642	38.2	49.1	51.4	53	34.3	43.1
23.0125	23.7907	23.4908	P63261;I3L3I0;I3L1U9;I3L4N8;K7EM38;I3L3R2;J3KT65;Q6S8J3;A0A2R8YEA7;A5A3E0;A0A2R8YFE2;P0CG38;Q9BYX7;F8WCH0	25.4825	23.7907	26.3708	22.6767	NaN	22.5254	2.80578		3.84544	Actin, cytoplasmic 2;Actin, cytoplasmic 2, N-terminally processed	ACTG1	41.792	375	53.3	46.1	54.4	61.6	18.4	42.4
25.398	NaN	23.8693	A0A087WTP3;Q92945;M0R0I5;M0QYH3;M0QXW7;M0R3J3	27.868	NaN	26.7493	25.0811	NaN	NaN	2.78686			Far upstream element-binding protein 2	KHSRP	73.027	711	8.2	0	7.9	8.6	0	0
24.2902	28.0847	NaN	P35579;A0A0C4DFM8;A0A2R8Y4C3;A1L2Z2	26.7602	28.0847	#VALUE!	24.0274	NaN	NaN	2.73277			Myosin-9	MYH9	226.53	1960	1.6	8.5	0	1.6	0	0
28.589	26.9337	25.7161	P04075;H3BQN4;J3KPS3;H3BUH7;H3BR04;H3BPS8;H3BMQ8;H3BU78;H3BR68	31.059	26.9337	28.5961	28.3362	26.6154	24.8859	2.72283	0.3183	3.7102	Fructose-bisphosphate aldolase A;Fructose-bisphosphate aldolase	ALDOA	39.42	364	37.9	14	13.2	56	12.4	13.2
28.5411	27.2988	26.5379	P07195;A8MW50;C9J7H8;F5H793;F5H5G7;F5H155;A0A087WUM2;G3XAP5;F5H245;Q6ZMR3;P07864	31.0111	27.2988	29.4179	28.3232	NaN	24.2151	2.68788		5.20284	L-lactate dehydrogenase B chain;L-lactate dehydrogenase	LDHB	36.638	334	31.4	16.2	16.5	29.9	6.9	13.8
25.651	NaN	23.6882	P07737;K7EJ44;I3L3D5;CON__P02584	28.121	NaN	26.5682	25.447	NaN	NaN	2.67404			Profilin-1	PFN1	15.054	140	40	0	17.1	47.1	0	10
26.5224	25.7495	24.4238	Q15365	28.9924	25.7495	27.3038	26.3219	NaN	22.5609	2.6705		4.74293	Poly(rC)-binding protein 1	PCBP1	37.497	356	20.2	14.3	7	18.3	0	3.1
30.4723	30.7235	28.1103	P60709;A0A2R8Y793;G5E9R0;E7EVS6;A0A2R8YGF8;C9JUM1;C9JZR7;C9JTX5	32.9423	30.7235	30.9903	30.2969	28.3745	27.3074	2.64537	2.34899	3.68289	Actin, cytoplasmic 1;Actin, cytoplasmic 1, N-terminally processed	ACTB	41.736	375	53.3	41.6	54.4	61.6	18.4	42.4
23.5766	23.4613	NaN	H3BMH2;H3BSC1;P62491;Q15907;B4DQU5	26.0466	23.4613	#VALUE!	23.4139	NaN	NaN	2.63268			Ras-related protein Rab-11A;Ras-related protein Rab-11B	RAB11A;RAB11B	17.668	155	14.2	8.4	0	12.9	0	0
26.679	NaN	22.9158	B5MDF5;J3KQE5;P62826;F5H018;H0YFC6;B4DV51	29.149	NaN	25.7958	26.5337	NaN	NaN	2.61526			GTP-binding nuclear protein Ran	RAN	26.224	233	18	0	8.2	22.7	4.7	0
27.1239	25.9746	21.4165	P60842;J3KT12;J3KTB5;J3QL43;J3QS69;E7EQG2;Q14240;J3QLN6;J3QR64;J3KSZ0;J3QKZ9;J3KS25;J3KSN7;J3KTN0;J3QL52;J3KT04;J3KS93;E7EMV8;P38919;J3QQP0;E9PBH4;F8WE11;I3L3H2	29.5939	25.9746	24.2965	26.9817	NaN	NaN	2.61212			Eukaryotic initiation factor 4A-I;Eukaryotic initiation factor 4A-II;Eukaryotic initiation factor 4A-II, N-terminally processed	EIF4A1;EIF4A2	46.153	406	24.9	7.9	3.2	25.4	0	3.2
26.4026	23.331	NaN	P18669;P15259;Q8N0Y7	28.8726	23.331	#VALUE!	26.2825	NaN	NaN	2.59005			Phosphoglycerate mutase 1;Phosphoglycerate mutase 2	PGAM1;PGAM2	28.804	254	12.2	4.3	0	33.5	0	0
23.4748	23.3448	21.5385	P51148;K7ERI8;K7ERQ8;K7EIP6;F8WCY6;F8WD79;F8VPW9;F8VSF8;F8VWZ7;F8VWU4;F8VVZ0;F8VUA5;F8VVK3;K7ENY4;P20339	25.9448	23.3448	24.4185	23.4285	NaN	NaN	2.51628			Ras-related protein Rab-5C	RAB5C	23.482	216	12	12	6.5	17.1	0	0
26.3369	26.9835	22.4069	P17987;E7EQR6;F5H282;E7ERF2;F5GZI8;F5GZ03;F5GYL4;F5H726;F5H676;F5H136	28.8069	26.9835	25.2869	26.2932	NaN	22.0158	2.51368		3.27112	T-complex protein 1 subunit alpha	TCP1	60.343	556	15.5	9.2	3.6	23.9	0	1.8
26.857	24.441	21.847	A0A0U1RQF0;P49327;A0A0U1RRG3;A0A1B0GTR5;J3KTF0	29.327	24.441	24.727	26.8515	NaN	NaN	2.47547			Fatty acid synthase;[Acyl-carrier-protein] S-acetyltransferase;[Acyl-carrier-protein] S-malonyltransferase;3-oxoacyl-[acyl-carrier-protein] synthase;3-oxoacyl-[acyl-carrier-protein] reductase;3-hydroxyacyl-[acyl-carrier-protein] dehydratase;Enoyl-[acyl-carrier-protein] reductase;Oleoyl-[acyl-carrier-protein] hydrolase	FASN	273.2	2509	7.3	1.6	0.5	10	0	0
26.4786	23.8714	22.6576	P14625;Q96GW1;A0A1W2PRR1;Q58FF3;F8W026;H0YIV0	28.9486	23.8714	25.5376	26.4867	NaN	NaN	2.46191			Endoplasmin	HSP90B1	92.468	803	10.5	3.1	3.1	12.8	1.7	0
24.3253	29.7518	22.5426	A0A087WVQ6;Q00610;J3KS13;A0A087WX41;P53675;K7EJJ5;J3KRF5;J3QL20;J3KSQ2	26.7953	29.7518	25.4226	24.3414	NaN	NaN	2.45396			Clathrin heavy chain;Clathrin heavy chain 1	CLTC	192.06	1679	2.3	20.8	1.3	5.8	0	0
27.3706	29.5038	25.6663	J3QS39;J3QTR3;F5H6Q2;F5GYU3;F5H2Z3;F5H265;B4DV12;F5H388;F5H747;F5GXK7;J3QKN0;Q5PY61;Q96C32;P62987;P62979;P0CG47;P0CG48;M0R1V7;Q49A90;M0R1M6;M0R2S1;A0A2R8Y422;J3QSA3;F5GZ39	29.8406	29.5038	28.5463	27.3961	23.9535	23.8279	2.44454	5.55031	4.71837	Ubiquitin-60S ribosomal protein L40;Ubiquitin;60S ribosomal protein L40;Ubiquitin-40S ribosomal protein S27a;Ubiquitin;40S ribosomal protein S27a;Polyubiquitin-B;Ubiquitin;Polyubiquitin-C;Ubiquitin	UBB;RPS27A;UBC;UBA52	10.469	93	57	50.5	57	50.5	26.9	26.9
31.2442	31.4252	30.2166	A0A0B4J231;B9A064	33.7142	31.4252	33.0966	31.2908	31.277	29.8	2.42335	0.14819	3.2966	Immunoglobulin lambda-like polypeptide 5	IGLL5	23.15	215	10.7	3.7	10.7	10.7	10.7	10.7
23.1138	26.5938	22.1697	P03928	25.5838	26.5938	25.0497	23.1626	25.7822	NaN	2.42121	0.81155		ATP synthase protein 8	MT-ATP8	7.9916	68	13.2	13.2	13.2	13.2	13.2	13.2
26.3221	25.4073	20.8748	P23528;G3V1A4;E9PP50;E9PK25;E9PLJ3;E9PS23;E9PQB7;Q9Y281	28.792	25.4073	23.7548	26.3862	22.4351	22.4374	2.40581	2.97225	1.31737	Cofilin-1	CFL1	18.502	166	28.9	13.9	7.2	38	7.2	15.1
26.1343	26.4208	23.5906	P78371;F5GWF6;F8VQ14	28.6043	26.4208	26.4706	26.227	NaN	NaN	2.37723			T-complex protein 1 subunit beta	CCT2	57.488	535	12.1	15.1	11.4	28.4	2.2	0
28.0122	30.2917	26.6701	P11142;E9PKE3;E9PNE6;E9PN89;E9PLF4;E9PQQ4;E9PQK7;E9PK54;A8K7Q2;E9PPY6;P54652;E9PN25;E9PI65;E9PS65;E9PM13	30.4822	30.2917	29.5501	28.1155	26.707	24.8868	2.36668	3.58464	4.66323	Heat shock cognate 71 kDa protein	HSPA8	70.897	646	29.1	33.4	29.6	35.1	14.4	16.9
26.7677	28.9678	26.0894	Q5JP53;P07437;Q5ST81;G3V2A3	29.2377	28.9678	28.9694	26.8754	24.9877	23.9915	2.36238	3.98015	4.97783	Tubulin beta chain	TUBB	47.766	426	33.1	60.1	54	41.5	12.4	27.9
26.4737	29.1811	23.9193	P11021	28.9437	29.1811	26.7993	26.5838	26.7951	23.3543	2.35989	2.38595	3.445	78 kDa glucose-regulated protein	HSPA5	72.332	654	12.2	26.5	11.6	20.5	16.5	8.1
23.5832	NaN	21.2223	Q15084	26.0532	NaN	24.1023	23.7142	NaN	NaN	2.33906			Protein disulfide-isomerase A6	PDIA6	48.121	440	2.3	0	3.2	8	0	0
24.585	29.2374	NaN	P08670;B0YJC4;B0YJC5;A0A1B0GTT5;A0A1B0GVG8;P17661;E7EMV2;E7ESP9;Q16352;P07196;P07197	27.055	29.2374	#VALUE!	24.7373	25.2794	NaN	2.31764	3.958		Vimentin	VIM	53.651	466	11.4	41.6	1.5	18.2	9.7	1.5
30.148	30.0033	27.9616	Q5VTE0;P68104;A0A087WV01;A0A087WVQ9;A0A2U3TZH3;Q05639;Q5JR01;A0A2R8Y488;A6PW80;A0A2R8Y660;A0A2R8YDN5	32.618	30.0033	30.8416	30.3189	28.1831	26.2806	2.29901	1.8202	4.56094	Putative elongation factor 1-alpha-like 3;Elongation factor 1-alpha 1;Elongation factor 1-alpha;Elongation factor 1-alpha 2	EEF1A1P5;EEF1A1;EEF1A2	50.184	462	28.4	34.2	26.6	35.5	19.3	20.1
26.1339	26.83	23.8237	A0A286YF22;A0A2C9F2M7;O43175;A0A286YFA2;A0A286YFL2;A0A286YFM8;A0A286YER3;A0A286YFC8;A0A286YFB2;A0A286YF78;A0A286YF34;A0A286YFF3;A0A286YFK5;A0A286YFE1	28.6039	26.83	26.7037	26.3192	NaN	NaN	2.28472			D-3-phosphoglycerate dehydrogenase	PHGDH	55.938	526	16.7	11	12.5	24.9	0	0
27.8014	28.1688	25.1073	P08238;Q58FF7;Q58FF8	30.2714	28.1688	27.9872	28.0003	24.5523	23.4779	2.27109	3.61656	4.50934	Heat shock protein HSP 90-beta	HSP90AB1	83.263	724	29.4	21.7	16.2	41.6	7.6	7
25.8851	NaN	21.9808	P22314;Q5JRR6;Q5JRR9;Q5JRS0;Q5JRS1;Q5JRS3;Q5JRS2	28.3551	NaN	24.8608	26.0939	NaN	NaN	2.26122			Ubiquitin-like modifier-activating enzyme 1	UBA1	117.85	1058	6.4	0	1.7	11	0	0
24.6386	NaN	23.7692	P06737	27.1086	NaN	26.6492	24.8771	NaN	NaN	2.23152			Glycogen phosphorylase, liver form	PYGL	97.147	847	1.1	1.1	1.1	1.1	0	0
25.1563	26.0933	22.0577	A0A0A0MS07;A0A0A0MS08;P01857	27.6263	26.0933	24.9377	25.4044	27.2747	26.9543	2.22195	-1.18143	-2.01652	Ig gamma-1 chain C region	IGHG1	31.983	295	13.9	4.1	3.4	21	12.9	28.1
27.5901	28.2448	25.0037	Q06830;A0A0A0MSI0;A0A0A0MRQ5;H7C3T4;Q13162	30.0601	28.2448	27.8837	27.883	24.957	24.7196	2.17704	3.28781	3.16404	Peroxiredoxin-1	PRDX1	22.11	199	41.7	25.6	30.2	69.3	10.1	16.6
25.496	24.294	NaN	P09874;Q5VX84;Q5VX85	27.966	24.294	#VALUE!	25.7939	NaN	NaN	2.17209			Poly [ADP-ribose] polymerase 1	PARP1	113.08	1014	6.9	1.2	0	13	0	0
25.309	27.1521	24.2802	P26641	27.779	27.1521	27.1602	25.6074	NaN	NaN	2.17164			Elongation factor 1-gamma	EEF1G	50.118	437	14.9	19.7	10.8	12.4	0	0
24.2373	24.0397	NaN	A0A0G2JJZ9;Q13838;A0A140T9X3;Q5STU3;O00148;A0A140T9L4;A0A140T973;A0A140T9K1;A0A140T9X9;H0Y400;A0A140T996;F6S4E6;A0A0A0MT12;F6TRA5;F6UJC5;A0A140TA18;F6WLT2;K7EQN7	26.7073	24.0397	#VALUE!	24.5403	NaN	NaN	2.16706			Spliceosome RNA helicase DDX39B;ATP-dependent RNA helicase DDX39A	DDX39B;DDX39A	38.125	328	10.1	4.3	0	13.1	0	0
24.9266	NaN	23.0158	C9J9K3;A0A0C4DG17;P08865;F8WD59	27.3966	NaN	25.8958	25.2348	NaN	NaN	2.16181			40S ribosomal protein SA	RPSA	29.404	263	9.1	0	4.9	31.9	0	0
24.327	NaN	20.7134	P22626;A0A087WUI2	26.797	NaN	23.5934	24.7013	NaN	NaN	2.09568			Heterogeneous nuclear ribonucleoproteins A2/B1	HNRNPA2B1	37.429	353	9.6	0	4	9.6	2.8	0
29.5661	30.7417	30.1667	P54886	32.0361	30.7417	33.0467	29.9606	30.9966	NaN	2.07556	-0.25492		Delta-1-pyrroline-5-carboxylate synthase;Glutamate 5-kinase;Gamma-glutamyl phosphate reductase	ALDH18A1	87.301	795	4.7	1	1	2.1	1	0
28.6996	31.2617	28.4614	P68363;P68366;C9JDS9	31.1696	31.2617	31.3414	29.1374	27.887	26.864	2.03226	3.37466	4.47743	Tubulin alpha-1B chain;Tubulin alpha-4A chain	TUBA1B;TUBA4A	50.151	451	41.7	36.8	46.1	49.7	22.4	29.3
26.9484	27.7643	25.4532	P17066;P48741	29.4184	27.7643	28.3332	27.4159	26.4496	24.721	2.00243	1.31471	3.61219	Heat shock 70 kDa protein 6;Putative heat shock 70 kDa protein 7	HSPA6;HSPA7	71.027	643	15.6	14.9	14.3	14.3	13.1	11.8
24.2052	25.7515	21.2629	E9PLD0;Q9H0U4;E7END7;Q92928;P62820;A0A2R8YDI9;H0YLJ8;H0YL94;H0YMN7;H0YNE9;G3V196;A0A2R8YFB8;P51153;Q92930;P61006;P59190	26.6752	25.7515	24.1429	24.7014	23.4147	NaN	1.97384	2.33687		Ras-related protein Rab-1B;Putative Ras-related protein Rab-1C;Ras-related protein Rab-1A	RAB1B;RAB1A;RAB1C	18.483	169	15.4	16	8.9	15.4	6.5	0
27.6586	23.9943	25.7426	P14618;H3BTN5;B4DNK4;H3BQ34;H3BR70;H3BT25;H3BUW1;H3BTJ2;H3BU13;H3BN34;H3BQZ3;P30613	30.1286	23.9943	28.6226	28.1633	NaN	NaN	1.96528			Pyruvate kinase PKM;Pyruvate kinase	PKM	57.936	531	23.5	4.5	15.1	36.5	0	1.5
26.3171	28.2498	27.2068	P28799;K7EKL3;K7EQ05;K7EMR1;K7EQI0;K7EPL0	28.7871	28.2498	30.0868	26.8332	28.2723	26.1155	1.95394	-0.02251	3.97121	Granulins;Acrogranin;Paragranulin;Granulin-1;Granulin-2;Granulin-3;Granulin-4;Granulin-5;Granulin-6;Granulin-7	GRN	63.544	593	11.5	10.5	18.2	17.4	11.8	12.6
25.8679	24.5539	NaN	P15531	28.3378	24.5539	#VALUE!	26.4411	23.3819	NaN	1.89674	1.17199		Nucleoside diphosphate kinase A	NME1	17.149	152	19.1	7.9	0	28.3	7.9	7.9
27.6724	25.7408	25.5093	P15924	30.1424	25.7408	28.3893	28.2565	NaN	26.0536	1.88589		2.33566	Desmoplakin	DSP	331.77	2871	6.7	1.7	4.8	11.7	0	6.3
23.0369	24.5694	22.8922	P30050	25.5069	24.5694	25.7722	23.6371	NaN	NaN	1.86981			60S ribosomal protein L12	RPL12	17.818	165	9.1	5.5	5.5	15.2	0	0
26.377	25.0368	23.2822	P62937;F8WE65;C9J5S7;P0DN26;A0A0H2UH34;A0A0B4J2A2;A0A075B767;A0A075B759;Q9Y536;F5H284	28.847	25.0368	26.1622	26.9901	NaN	21.9999	1.85693		4.16235	Peptidyl-prolyl cis-trans isomerase A;Peptidyl-prolyl cis-trans isomerase A, N-terminally processed;Peptidyl-prolyl cis-trans isomerase	PPIA	18.012	165	47.3	7.3	16.4	39.4	0	7.3
27.8048	30.3288	27.5113	P68371;P04350;M0R2D3;M0QY85;M0R0X0;M0QY37;M0QX14;M0R042;M0QZL7;M0R278;M0R2T4;A0A075B724	30.2748	30.3288	30.3913	28.4323	25.6735	25.02	1.84248	4.65535	5.37138	Tubulin beta-4B chain;Tubulin beta-4A chain	TUBB4B;TUBB4A	49.83	445	32.6	63.4	52.6	44	8.5	20
25.106	23.1328	NaN	B7ZAR1;E9PCA1;P48643;E7ENZ3	27.576	23.1328	#VALUE!	25.736	NaN	NaN	1.84003			T-complex protein 1 subunit epsilon	CCT5	55.348	503	13.7	7	2	22.3	0	0
28.0203	28.9995	25.041	P04406;E7EUT5;O14556	30.4902	28.9995	27.921	28.6871	25.5945	23.4472	1.80316	3.40497	4.47385	Glyceraldehyde-3-phosphate dehydrogenase	GAPDH	36.053	335	23.6	30.4	20	40	10.7	4.5
27.693	30.004	NaN	F5H595;F5GZV9;F5H6N9;F8W6Z2;F5H2E5;O15553	30.163	30.004	#VALUE!	28.4	30.0972	NaN	1.76302	-0.09326		Pyrin	MEFV	70.941	644	8.2	6.8	0	8.2	6.8	0
22.4592	23.353	NaN	O14818;H0Y586;A0A087WYS6;Q8TAA3	24.9292	23.353	#VALUE!	23.1852	NaN	NaN	1.74401			Proteasome subunit alpha type-7;Proteasome subunit alpha type-7-like	PSMA7;PSMA8	27.887	248	4.4	4.4	0	10.5	0	0
25.6785	27.307	23.0582	P06576;H0YH81;F8W079;F8W0P7;H0YI37	28.1485	27.307	25.9382	26.4082	NaN	NaN	1.74029			ATP synthase subunit beta, mitochondrial;ATP synthase subunit beta	ATP5B	56.559	529	15.3	13	8.1	22.1	0	0
22.3327	NaN	24.0409	P81605	24.8027	NaN	26.9209	23.0924	NaN	23.4038	1.71035		3.51713	Dermcidin;Survival-promoting peptide;DCD-1	DCD	11.284	110	10	0	35.5	10	0	12.7
24.4556	26.3034	25.032	A0A0C4DH90;A0A075B6H7;A0A0C4DH55;P01624	26.9256	26.3034	27.912	25.2834	26.4499	24.8887	1.64213	-0.14654	3.02322	Ig kappa chain V-III region POM	IGKV3OR2-268;IGKV3-7;IGKV3D-7	12.586	116	7.8	7.8	7.8	7.8	7.8	7.8
27.2851	27.9839	25.9099	P10809;E7ESH4;E7EXB4;C9JL25;C9JCQ4;C9JL19	29.7551	27.9839	28.7899	28.1137	24.7067	22.6093	1.64141	3.2772	6.1806	60 kDa heat shock protein, mitochondrial	HSPD1	61.054	573	22.7	18.5	24.3	34.4	5.2	3.1
28.6908	28.8858	26.6538	P07900;G3V2J8;Q14568;Q58FG0;Q58FF6;Q58FG1	31.1608	28.8858	29.5338	29.5494	25.5219	24.8214	1.61143	3.36387	4.71238	Heat shock protein HSP 90-alpha	HSP90AA1	84.659	732	27.6	8.9	13.4	36.5	4.6	3.1
24.686	27.5438	23.9422	E9PCY7;G8JLB6;P31943;H0YB39;P55795;E5RGV0;D6RIU0;H0YBG7;H0YBD7;D6RBM0;E5RGH4;E7EQJ0;D6RAM1;D6R9T0;D6RFM3;D6RIT2;E7EN40;D6RDU3;D6RJ04;D6RIH9;P52597;D6R9D3;D6RF17;D6RDL0;H0YAQ2	27.156	27.5438	26.8222	25.5825	NaN	21.7717	1.57347		5.05044	Heterogeneous nuclear ribonucleoprotein H;Heterogeneous nuclear ribonucleoprotein H, N-terminally processed;Heterogeneous nuclear ribonucleoprotein H2	HNRNPH1;HNRNPH2	47.087	429	6.1	14	7.7	16.1	0	4
23.9717	25.3075	NaN	P23396;E9PPU1;E9PL09;F2Z2S8;H0YEU2;E9PQ96;E9PJH4;H0YF32;E9PK82;H0YCJ7;E9PQX2;H0YES8;E9PSF4	26.4417	25.3075	#VALUE!	24.9334	NaN	NaN	1.50825			40S ribosomal protein S3	RPS3	26.688	243	29.2	16	0	31.3	0	0
25.0253	26.8249	23.3716	H3BRU6;F8VZX2;Q15366;F8VXH9;F8W0G4;F8W1G6;J3QT27;F8VTZ0;H3BND9;H3BSS4	27.4953	26.8249	26.2516	26.0194	NaN	NaN	1.47585			Poly(rC)-binding protein 2	PCBP2;PCBP3	31.6	301	18.6	17.3	12	21.6	0	3.7
25.1234	NaN	22.6601	P62258;K7EM20;B4DJF2;I3L3T1;P31946;I3L0W5;Q4VY20;A0A0J9YWZ2;Q4VY19;K7EIT4;A0A0J9YWE8;A2IDB2	27.5934	NaN	25.5401	26.1234	NaN	NaN	1.46998			14-3-3 protein epsilon	YWHAE	29.174	255	16.1	0	9	21.2	0	4.7
23.2904	26.2441	22.7694	Q86VP6;A0A0C4DGH5;H0YH27	25.7604	26.2441	25.6494	24.2983	NaN	NaN	1.46208			Cullin-associated NEDD8-dissociated protein 1	CAND1	136.37	1230	1.8	4.2	1.1	4.7	0	0
24.5617	NaN	22.5073	P14174	27.0317	NaN	25.3873	25.5711	NaN	NaN	1.46056			Macrophage migration inhibitory factor	MIF	12.476	115	17.4	0	7.8	17.4	0	0
26.0898	29.0507	21.8117	P25705;K7EK77;K7ERX7;K7EJP1;K7ENJ4;K7EQH4;K7ESA0	28.5598	29.0507	24.6917	27.1426	23.1077	NaN	1.41718	5.94294		ATP synthase subunit alpha, mitochondrial	ATP5A1	59.75	553	23.3	31.8	1.8	28.2	1.8	0
28.8794	28.5298	28.4155	P38646;D6RJI2;D6RA73;H0YBG6;H0Y8S0	31.3494	28.5298	31.2955	29.9408	28.8482	28.4585	1.4086	-0.31838	2.837	Stress-70 protein, mitochondrial	HSPA9	73.68	679	24.4	11.3	34.9	49.8	24.4	29.7
25.8273	NaN	23.0954	P12277;G3V4N7;G3V461;H0YJG0;H0YJK0	28.2973	NaN	25.9754	26.9196	NaN	21.0313	1.37771		4.94415	Creatine kinase B-type	CKB	42.644	381	26.5	0	6.3	41.2	0	3.4
24.5519	24.9581	21.0062	P40227;Q92526	27.0219	24.9581	23.8862	25.675	NaN	NaN	1.34688			T-complex protein 1 subunit zeta	CCT6A	58.024	531	9.8	9.6	2.3	14.7	0	0
24.0142	NaN	21.1081	O43707;F5GXS2;H7C144;H9KV75;P12814;G3V2X9;H0YJ11;G3V2W4;H0YJW3;G3V2N5;H7C5W8;A0A087WSZ2;Q08043;G3V2E8;G3V5M4;K7EJH8;M0QZQ3;C9JY79;P35609;Q9H254	26.4842	NaN	23.9881	25.1394	NaN	NaN	1.34484			Alpha-actinin-4	ACTN4	104.85	911	2.1	0	1.3	11.4	0	0
22.1514	NaN	19.915	O95831;E9PMA0	24.6214	NaN	22.795	23.3072	NaN	NaN	1.31421			Apoptosis-inducing factor 1, mitochondrial	AIFM1	66.9	613	5.2	0	2.1	1.3	0	0
24.4268	25.677	21.9113	P12004	26.8968	25.677	24.7913	25.6849	NaN	NaN	1.21197			Proliferating cell nuclear antigen	PCNA	28.768	261	24.9	13.4	8	33	0	0
24.25	NaN	24.375	J3KNN5;Q9UJV9;H0Y8L8	26.72	NaN	27.255	25.6167	NaN	NaN	1.10333			Probable ATP-dependent RNA helicase DDX41	DDX41	71.648	640	8	0	10.3	17.2	0	2
22.9353	24.2972	NaN	E5RIU6;A0A087WZZ9;A0A024QZP7;P06493;K7ELV5;E7ESI2;G3V5T9;P24941;Q00526;G3V317;F8VXD2;A0A2R8YEB7;F8VYH9;F8VZZ0;F8VTV8;F8VWX7;F8VZ51;K7EJ83;A0A2R8Y644;H0YAZ9;Q9BVE2;E7EUK8;E5RGN0;A0A087X209;A0A087WZU2;A0A2R8YD28;F5H6Z0;A0A2R8YF61;A0A2R8Y7W5;J3QSD7;A0A2R8Y4Z0;Q00535;P11802;Q00534;P50750;Q96Q40;O94921;Q07002;Q00536;Q00537;Q9NYV4;Q14004	25.4053	24.2972	#VALUE!	24.4184	NaN	NaN	0.98694			Cyclin-dependent kinase 1	CDK1;CDC2	21.738	189	9	5.3	0	23.8	0	0
22.4405	23.2037	NaN	Q9NZI8;F8W930;Q9Y6M1	24.9105	23.2037	#VALUE!	23.9471	NaN	NaN	0.96345			Insulin-like growth factor 2 mRNA-binding protein 1	IGF2BP1	63.48	577	4	2.4	0	5.7	0	0
25.5003	26.2721	21.2937	P14923;C9J826;C9JK18;C9JKY1;C9JTX4;A0A2R8Y6G0;A0A2R8Y804;A0A2R8Y543;A0A2R8Y5C3;A0A2R8Y750;A0A2R8Y5Z1;B4DGU4;A0A2R8YCH5;A0A2R8Y7Z0;A0A2R8Y5A3;P35222;C9JPI2;K7ERP3	27.9703	26.2721	24.1737	27.015	NaN	24.2297	0.9553		-0.05598	Junction plakoglobin	JUP	81.744	745	7.8	9	4.7	23.1	0	8.6
22.8794	23.1847	NaN	P23246	25.3494	23.1847	#VALUE!	24.4238	NaN	NaN	0.92559			Splicing factor, proline- and glutamine-rich	SFPQ	76.149	707	5.2	3.3	0	8.2	0	0
24.8429	25.5329	NaN	Q5T6W2;P61978;S4R457;S4R359	27.3129	25.5329	#VALUE!	26.4876	22.8941	NaN	0.82525	2.63888		Heterogeneous nuclear ribonucleoprotein K	HNRNPK	41.807	379	19	9.8	0	30.1	2.6	0
